# Cell identities along the proximal-distal and micropylar-chalazal axes in the Arabidopsis heart-stage seed

**DOI:** 10.64898/2026.07.27.741042

**Authors:** Khadija L. B. Rombi, Thomas Hartwig, Nora R. Zöllner, Tin Yau Pang, Martin J. Lercher, Michael M. Wudick, Wolf B. Frommer, Ji Yun Kim

## Abstract

• Seeds are complex reproductive organs consisting of diverse maternal and filial tissues. During development, the embryo and specialized tissues for nutrient storage required for seed germination and early seedling establishment emerge.

• To explore the cellular diversity and differentiation of seeds, we performed single cell RNA-sequencing on heart stage Arabidopsis seeds and identified 20,097 cells that were grouped into ≥21 distinct cell clusters. 20 of the 21 clusters were spatially assigned by combining bioinformatic analysis, imaging reporter fusion marker lines, and spatial transcriptomics.

• Our analysis revealed a high degree of differentiation of epidermal cell and inner cell layers along the rotational and axial seed axes, highlighting the importance of cell position and ontogenesis. We identified unexpected spatial domains, including a cluster marked by abscission zone-specific transcripts, and a nucellar cluster shaped by developmentally programmed cell death. Surprisingly, embryo and endosperm showed similarities in transcript profiles despite distinct and complementary functions.

• In summary, our findings establish seeds as a transcriptionally complex organ with high cell type heterogeneity and provide a basis for investigating the differentiation of diverse cell layers and spatial transcript profiles.
