## Supplementary Table and Script for "Cell identities along the proximal-distal and micropylar-chalazal axes in the Arabidopsis heart-stage seed": Supporting Information Table S1. Cluster annotation, predicted cell type, evidence-2.xlsx

### Sheet: Sheet2
Tissue		Annotation	Cluster	Subclusters	Spatial transcriptomics evidence	Literature evidence	References	Other experimental evidence
outer integument	oi2	adaxial epidermis	9		ATML1, NRT1.6, AAP1	GL2	Stadler et al. 2005, Shi et al. 2007
outer integument	oi1	flavonol-synthesizing abaxial epidermis	1		NRT1.6, AT3G28960, AAP1, WOL	ELA1/CYP714A1, GILT	Creff et al. 2015, Wu et al. 2011
outer integument	oi1	flavonol-synthesizing abaxial epidermis	12		NRT1.6, AT3G25260, AAP1, WOL	ELA1/CYP714A1, GILT	Creff et al. 2015, Wu et al. 2011
outer integument	oi1	micropylar oi1	6		HA3, AT3G25260, AT3G56200	SWEET12, UMAMIT15, TT10, TT1, ATT1/CYP86A2, STK, delta-VPE	Mizzotti et al. 2014, Ehlers et al. 2016, Ezquer et al. 2016, Pourcel et al. 2005, Horák et al. 2008, Chen et al. 2015, Coen et al. 2019, 2020, Liu et al. 2023	CLSM of pSWEET12:pSWEET12-eGFP
outer integument	oi1	chalazal oi1	8		HA3, PGL2, AT1G26450, NRT1.6, AT3G25260, AT3G56200	RR22, PIN3, delta-VPE, STK	Pourcel et al. 2005, Horák et al. 2008, Chen et al. 2015, Coen et al. 2019, 2020, Liu et al. 2023, Nakaune et al. 2005, Mizzotti et al. 2014, Ehlers et al. 2016, Ezquer et al. 2016
inner integument	ii2	inner integument 2	0			delta-VPE, STK	Nakaune et al. 2005, Mizzotti et al. 2014, Ehlers et al. 2016, Ezquer et al. 2016
inner integument	ii2	inner integument 2	2			TT10, delta-VPE, STK	Pourcel et al. 2005, Nakaune et al. 2005, Mizzotti et al. 2014, Ehlers et al. 2016, Ezquer et al. 2016
inner integument	ii2	inner integument 2	10		HA3, AT3G25260, AT3G56200	delta-VPE	Nakaune et al. 2005
inner integument	ii2	inner integument 2	20			delta-VPE, STK	Nakaune et al. 2005, Mizzotti et al. 2014, Ehlers et al. 2016, Ezquer et al. 2016
inner integument	ii1'	inner integument 1'	3		UMAMIT12, UMAMIT29, UMAMIT25, HA3, MES10, AT3G28960, AT3G25260, AT3G56200	PIN3, ELA1/CYP714A1, delta-VPE	Liu et al. 2023, Creff et al. 2015, Nakaune et al. 2005
inner integument	ii1'	inner integument 1'	4		UMAMIT29, UMAMIT25, MES10	delta-VPE	Nakaune et al. 2005
inner integument	ii1'	inner integument 1'	5		UMAMIT29, UMAMIT25, MES10	delta-VPE	Nakaune et al. 2005
inner integument	ii1'	inner integument 1'	11		UMAMIT12, UMAMIT29, UMAMIT25, MES10, AT3G28960, AT3G25260	TT10, ELA1/CYP714A1, delta-VPE	Pourcel et al. 2005, Creff et al. 2015, Nakaune et al. 2005
inner integument	ii1	general endothelium	7		STP14, HA3, ATML1,	TT1, GL2, TT12, DFR, BAN, LDOX, TT4, TT5, F3H, GSTF12	Coen et al. 2019, 2020, Stadler et al. 2005, Shi et al. 2007, Debeaujon et al. 2001, Nesi et al. 2001, proanthocyanidin related genes reviewed in Saito et al. 2013
inner integument	ii1	micropylar endothelium	14		ATML1, AAP1	TT1, TT12, DFR, BAN, LDOX, TT4, TT5, F3H, GSTF12	Coen et al. 2019, 2020, Debeaujon et al. 2001, Nesi et al. 2001, proanthocyanidin related genes reviewed in Saito et al. 2013
inner integument	ii1	pigment strand	15		STP14, PGL2	PIN3, RR22, TT10, GL2, TT12, DFR, BAN, LDOX, TT4, TT5, F3H, GSTF12, STK	Liu et al. 2023, Horák et al. 2008, Pourcel et al. 2005, Stadler et al. 2005, Shi et al. 2007, Debeaujon et al. 2001, Nesi et al. 2001, Mizzotti et al. 2014, Ehlers et al. 2016, Ezquer et al. 2016, proanthocyanidin related genes reviewed in Saito et al. 2013
abscission zone	AZ	abscission zone	17	0, 1, 2, 3	GTR2, AT4G02940, SIAR1, LOG1, SUC1	RR22, MYB74	Wen et al. 2025, Horák et al. 2008
nucellus	nuc	nucellus	18	0, 1, 2	PGL2, AT4G02940	AGO3, SWEET4, TT16, PLL24	Jullien et al. 2020, Lu et al. 2021, Iannaccone et al. 2026	CLSM of pSWEET15:pSWEET15-eGFP
unloading domain	ULD	unloading domain	19		GTR2, HA3, UMAMIT14, GSL04/CalS8, bZIP9, CKX6, AT4G02940, AT1G26450, AT3G25260	RR22, STK	Horák et al. 2008, Mizzotti et al. 2014, Ehlers et al. 2016, Ezquer et al. 2016	CLSM of pbZIP9:GUS-GFP
embryo		embryo	13	2	AT1G63100, AIL6, AAP1, WOL, SCL3, MP	WOX5, BBM, PIN1, DRNL	Song et al. 2008, Horstman et al. 2015, Izhaki et al. 2007, Aida et al. 2002, Chandler et al. 2007
endosperm	esp	endosperm	13	0, 1, 3, 4, 5, 6	AIL6, MES10, WOX8, AAP1, WOL, SCL3, SWEET15, UMAMIT25	CYCB1;3, IMK2, RGE1/ZOU, ALE1, KRS, SUC5, WOX8	Romeiro Motta et al. 2022, Smertenko et al. 2026, Tanaka et al. 2001, Kondou et al. 2008, Moussu et al. 2017, Haecker et al. 2004, Baud et al. 2005
		cell state	16		AT3G56200	IMK2, CYCA3;2, TSO2, HIS4, histone genes (see marker list)	Smertenko et al. 2026, Menges et al. 2003, 2005
